# Core Antibiotic-Induced Transcriptional Signatures Reflect Susceptibility to All Members of an Antibiotic Class

**DOI:** 10.1101/2020.10.29.359208

**Authors:** Melanie A. Martinsen, Alexis Jaramillo Cartagena, Roby P. Bhattacharyya

## Abstract

Current growth-based antibiotic susceptibility testing (AST) is too slow to guide early therapy. We previously developed a diagnostic approach that quantifies antibiotic-induced transcriptional signatures to distinguish susceptible from resistant isolates, providing phenotypic AST 24-36h faster than current methods. Here, we show that 10 transcripts optimized for AST of one fluoroquinolone, aminoglycoside, or beta-lactam reflect susceptibility to other members of that class. This finding will streamline development and implementation of this strategy, facilitating efficient antibiotic deployment.
