## Supplemental Dataset S1 for "Core Antibiotic-Induced Transcriptional Signatures Reflect Susceptibility to All Members of an Antibiotic Class"

### Sheet: Table 1
	Strain Number	Strain	Alt Name 1	Alt Name 2	Species	Relevant MIC (μg/ml)																													Source	Comments
						Fluoroquinolones						Aminoglycosides						Beta Lactams														CRE
						Ciprofloxacin		Levofloxacin		Moxifloxacin		Gentamicin		Tobramycin		Amikacin		Ampicillin		Cefazolin		Ceftriaxone		Aztreonam		Piperacillin/ Tazobactam		Ertapenem		Meropenem		Known gene(s) in probeset	Other known bla gene(s)	Found by
	1	RB001			E. c oli	<0.03	S	<0.03	S	<0.03	S	0.25	S	0.5	S	1	S	8	S	1	S	<0.063	S	<0.125	S	1	S	<0.031	S	<0.063	S			(no data)	BWH	Bhattacharyya et al, Nat Med 2019;25:1858
	2	RB075			E. c oli	<0.03	S	<0.03	S	<0.03	S	<0.5	S	0.5	S	1	S																		BWH	Bhattacharyya et al, Nat Med 2019;25:1858
	3	RB080			E. c oli	<0.03	S	<0.03	S	<0.03	S	<0.5	S	0.25	S	1	S																		BWH	this paper
	4	RB051			E. c oli	>32	R	32	R	32	R																								BWH	Bhattacharyya et al, Nat Med 2019;25:1858
	5	RB057			E. c oli	>32	R	32	R	16	R																								BWH	Bhattacharyya et al, Nat Med 2019;25:1858
	6	RB150			E. c oli	32	R	8	R	4	R																								BWH	this paper
	7	AR0118			E. c oli							>16	R	>16	R	>64	R																		CDC	ARBank
	8	AR0119			E. c oli							>16	R	>16	R	>64	R																		CDC	ARBank
	9	AR0128			E. c oli							>16	R	>16	R	>64	R																		CDC	ARBank
	10	RB081			E. c oli													8	S	1	S	<0.063	S	<0.125	S	2	S	<0.031	S	<0.063	S			(no data)	BWH	this paper
	11	MGH025	RB808		E. c oli													>256	R	32	R	0.125	S	<0.125	S	16	S	<0.031	S	<0.063	S		blaACT_9	WGS	MGH	Cerqueira et al, PNAS 2017
	12	RB115			E. c oli													>256	R	>128	R	>64	R	4	S	4	S	0.125	S	<0.063	S			(no data)	BWH	this paper
	13	RB054			E. c oli													>256	R	>128	R	>64	R	128	R	32	I	0.25	S	<0.063	S			(no data)	BWH	this paper
	14	IDR1300027657	RB602		E. c oli													>256	R	>128	R	>64	R	128	R	32	I	4	R	0.125	S			real-time PCR for NDM-1/KPC	NYDOH	shared by K. Musser
	15	AR0048	CarbaNP-17	RB420	E. c oli													>256	R	>128	R	>64	R	>128	R	>256	R	>32	R	>16	R	NDM-1; CTX-M-15	TEM-1B; CMY-6; OXA-1	WGS	CDC	ARBank
*	16	BAA2471	RB559		E. c oli													>256	R	>128	R	>64	R	>128	R	>256	R	>32	R	>64	R	NDM-1		real-time PCR for NDM-1/KPC	ATCC
	17	RB040			K. pneumoniae	<0.03	S	<0.031	S	<0.031	S	0.25	S	0.25	S	1	S																		BWH	Bhattacharyya et al, Nat Med 2019;25:1858
	18	RB041			K. pneumoniae	<0.03	S	0.063	S	<0.031	S																								BWH	Bhattacharyya et al, Nat Med 2019;25:1858
	19	BWH30	RB270		K. pneumoniae	<0.03	S	<0.031	S	<0.031	S																								BWH	Cerqueira et al, PNAS 2017
	20	RB013			K. pneumoniae	128	R	32	R	32	R																								BWH	Bhattacharyya et al, Nat Med 2019;25:1858
	21	RB039			K. pneumoniae	128	R	32	R	32	R	0.5	S	0.5	S	1	S																		BWH	Bhattacharyya et al, Nat Med 2019;25:1858
	22	BIDMC14	RB289		K. pneumoniae	256	R	32	R	32	R																								BIDMC	Cerqueira et al, PNAS 2017
	23	MGH32	RB279		K. pneumoniae							0.25	S	0.5	S	1	S	8	S	1	S	<0.063	S	<.125	S	4	S	<0.031	S	<0.063	S			WGS	MGH	Cerqueira et al, PNAS 2017
	24	IDR1600031102-01-00	RB579		K. pneumoniae							>32	R	>32	R	>32	R																		NYDOH	shared by K. Musser
	25	IDR1600002499	RB604		K. pneumoniae							>32	R	>32	R	>32	R																		NYDOH	shared by K. Musser
	26	AR0075	CarbaNP-44	RB414	K. pneumoniae							>32	R	>32	R	>32	R																		CDC	ARBank
	27	UCI_7	RB540		K. pneumoniae													>256	R	1	S	<0.063	S	<0.125	S	8	S	<0.031	S	<0.063	S		blaSHV-134	WGS	UCI	Cerqueira et al, PNAS 2017
	28	BIDMC_21	RB563		K. pneumoniae													>256	R	8	R	0.25	S	0.25	S	16	S	0.063	S	<0.063	S		blaSHV-134	WGS	BIDMC	Cerqueira et al, PNAS 2017
	29	UCI_43	RB570		K. pneumoniae													>256	R	>128	R	>64	R	>128	R	>256	R	0.5	S	<0.063	S		blaSHV-134	WGS	UCI	Cerqueira et al, PNAS 2017
	30	RB409			K. pneumoniae													>256	R	>128	R	>64	R	>128	R	>256	R	2	R	0.125	S	CTX-M-15		*NanoString	CDC	*Susceptible derivative of AR0041 from CDC ARBank that appears to have lost the NDM-1 and OXA-10 genes on passage in nonselective media
	31	BIT-05	RB402		K. pneumoniae													>256	R	>128	R	>64	R	>128	R	>256	R	>32	R	64	R	KPC (unknown type)		unknown	CDC	precursor to ARBank strain collection, shared by J. Patel
	32	BIDMC_35	RB552		K. pneumoniae													>256	R	>128	R	>64	R	>128	R	>256	R	>32	R	>64	R	OXA-10	SHV-134	WGS	BIDMC	Cerqueira et al, PNAS 2017
	KEY
	ATCC	American Type Culture Collection
	BIDMC	Beth Israel Deaconess Medical Center
	BWH	Brigham and Women's Hospital, Boston MA USA
	CDC	United States Centers for Disease Control
	MGH	Massachusetts General Hospital, Boston MA USA
	NYDOH	New York Department of Health (aka Wadsworth laboratories)
	UCI	University of California at Irvine, USA
